# Distinguishing Pseudotransduction and True Transduction Enables Characterization and Bioengineering of Extracellular Vesicle-Adeno-Associated Virus Vectors

**DOI:** 10.1101/2025.07.02.662894

**Authors:** Jonathan D. Boucher, Devin M. Stranford, Hailey I. Edelstein, Danielle Tullman-Ercek, Neha P. Kamat, Joshua N. Leonard

## Abstract

Adeno-associated virus (AAV) gene therapies have achieved some clinical success, with multiple products reaching regulatory approval. Encapsulation of AAV vectors within engineered extracellular vesicles (EVs) is an emerging strategy which could help overcome challenges including pre-existing anti-capsid immunity and the need for controlling targeting and tropism. To guide the development of EV-AAV technologies, we developed an assay for quantifying and controlling for the contribution of pseudotransduction to evaluations of EV-AAV-mediated transduction. We developed an AAV vector that switches its transgene output from one reporter to another when acted upon by Cre recombinase expressed in a recipient cell. Using this platform, we investigated EV-AAV transduction as a function of various engineered EV surface modifications. For actively endocytic cells (HEK293FTs), modifications that enhance EV uptake and membrane fusion influence pseudotransduction but not true transduction. Conversely, in less endocytic Jurkat T cells, modifications enhancing EV uptake enhanced both pseudotransduction and true transduction. These conclusions held across two AAV serotypes. Our results provide new insight into prior reports and suggest that effects of enhancing uptake and membrane fusion of EV-AAV vectors are recipient cell type-specific. The methods developed here unambiguously dissect EV-AAV transduction mechanisms and can guide future bioengineering of EV-AAV vectors.
