## Supplementary Data 1 for "Distinguishing Pseudotransduction and True Transduction Enables Characterization and Bioengineering of Extracellular Vesicle-Adeno-Associated Virus Vectors"

### Sheet: Sheet1
Plasmid Name	Purpose	Notable components	Notable component sequence	Leonard Lab Plasmid Number/ID	Notes
pAAV-GFP SN	AAV transfer plasmid with a CMV promoter driving eGFP expression	CMV, eGFP	ctagttattaatagtaatcaattacggggtcattagttcatagccatatatggagttccgcgttacataacttacggtaaatggcccgcctggctgaccgccccaacgacccccgcccattgacgtcaataatgacgtatgttcccatagtaacgccaatagggactttccattgacgtcaatgggtggagtatttacggtaaactgcccacttggcagtacatcaagtgtatcatatgccaagtacgccccctattgacgtcaatgacggtaaatggcccgcctggcattatgcccagtacatgaccttatgggactttcctacttggcagtacatctacgtattagtcatcgctattaccatggtgatgcggttttggcagtacatcaatgggcgtg…	pL9
pHelper	AAV helper plasmid encoding adenoviral genes E4, E2a, and VA	E4, E2a, and VA	ggtacccaactccatgcttaacagtccccaggtacagcccaccctgcgtcgcaaccaggaacagctctacagcttcctggagcgccactcgccctacttccgcagccacagtgcgcagattaggagcgccacttctttttgtcacttgaaaaacatgtaaaaataatgtactaggagacactttcaataaaggcaaatgtttttatttgtacactctcgggtgattatttaccccccacccttgccgtctgcgccgtttaaaaatcaaaggggttctgccgcgcatcgctatgcgccactggcagggacacgttgcgatactggtgtttagtgctccacttaaactcaggcacaaccatccgcggcagctcggtgaagttttcactccacaggctgcgc…	pL11
pAAV-LumiScarlet	AAV transfer plasmid with a CMV promoter driving LumiScarlet expression	CMV, LumiScarlet	gacattgattattgactagttattaatagtaatcaattacggggtcattagttcatagcccatatatggagttccgcgttacataacttacggtaaatggcccgcctggctgaccgcccaacgacccccgcccattgacgtcaataatgacgtatgttcccatagtaacgccaatagggactttccattgacgtcaatgggtggagtatttacggtaaactgcccacttggcagtacatcaagtgtatcatatgccaagtacgccccctattgacgtcaatgacggtaaatggcccgcctggcattatgcccagtacatgaccttatgggactttcctacttggcagtacatctacgtattagtcatcgctattaccatggtgatgcggttttggcagt…	pJB035
pOTTC1032 - pAAV EF1a Nuc-flox(mCherry)-EGFP	AAV transfer plasmid with an EF1a promoter driving a Cre-dependent nuclear-localized mCherry to eGFP fluorescent protein	EF1a, NLS, loxP, mCherry, loxP, eGFP	ggctccggtgcccgtcagtgggcagagcgcacatcgcccacagtccccgagaagttggggggaggggtcggcaattgaaccggtgcctagagaaggtggcgcggggtaaactgggaaagtgatgtcgtgtactggctccgcctttttcccgagggtgggggagaaccgtatataagtgcagtagtcgccgtgaacgttctttttcgcaacgggtttgccgccagaacacaggtaagtgccgtgtgtggttcccgcgggcctggcctctttacgggttatggcccttgcgtgccttgaattacttccacctggctgcagtacgtgattcttgatcccgagcttcgggttggaagtgggtgggagagttcgaggccttgcgcttaaggagccccttcgcct…	pJB037	Available on Addgene: https://www.addgene.org/112677/
pAAV EF1a flox(mCherry)-EGFP	AAV transfer plasmid with an EF1a promoter driving a Cre-dependent mCherry to eGFP fluorescent protein	EF1a, loxP, mCherry, loxP, eGFP	ggctccggtgcccgtcagtgggcagagcgcacatcgcccacagtccccgagaagttggggggaggggtcggcaattgaaccggtgcctagagaaggtggcgcggggtaaactgggaaagtgatgtcgtgtactggctccgcctttttcccgagggtgggggagaaccgtatataagtgcagtagtcgccgtgaacgttctttttcgcaacgggtttgccgccagaacacaggtaagtgccgtgtgtggttcccgcgggcctggcctctttacgggttatggcccttgcgtgccttgaattacttccacctggctgcagtacgtgattcttgatcccgagcttcgggttggaagtgggtgggagagttcgaggccttgcgcttaaggagccccttcgcct…	pJB038
pAAV EF1a Nuc-flox(mCherry)-mNeonGreen	AAV transfer plasmid with an EF1a promoter driving a Cre-dependent nuclear-localized mCherry to mNeonGreen fluorescent protein	EF1a, NLS, loxP, mCherry, loxP, mNeonGreen	ggctccggtgcccgtcagtgggcagagcgcacatcgcccacagtccccgagaagttggggggaggggtcggcaattgaaccggtgcctagagaaggtggcgcggggtaaactgggaaagtgatgtcgtgtactggctccgcctttttcccgagggtgggggagaaccgtatataagtgcagtagtcgccgtgaacgttctttttcgcaacgggtttgccgccagaacacaggtaagtgccgtgtgtggttcccgcgggcctggcctctttacgggttatggcccttgcgtgccttgaattacttccacctggctgcagtacgtgattcttgatcccgagcttcgggttggaagtgggtgggagagttcgaggccttgcgcttaaggagccccttcgcct…	pJB040
pAAV EF1a flox(mCherry)-mNeonGreen	AAV transfer plasmid with an EF1a promoter driving a Cre-dependent mCherry to mNeonGreen fluorescent protein	EF1a, loxP, mCherry, loxP, mNeonGreen	ggctccggtgcccgtcagtgggcagagcgcacatcgcccacagtccccgagaagttggggggaggggtcggcaattgaaccggtgcctagagaaggtggcgcggggtaaactgggaaagtgatgtcgtgtactggctccgcctttttcccgagggtgggggagaaccgtatataagtgcagtagtcgccgtgaacgttctttttcgcaacgggtttgccgccagaacacaggtaagtgccgtgtgtggttcccgcgggcctggcctctttacgggttatggcccttgcgtgccttgaattacttccacctggctgcagtacgtgattcttgatcccgagcttcgggttggaagtgggtgggagagttcgaggccttgcgcttaaggagccccttcgcct…	pJB041
pRep2Cap2	AAV helper plasmid encoding AAV2 rep and AAV2 cap			N/A	Available from the Penn Vector Core: https://www.med.upenn.edu/carot/aav-core.html
pRep2Cap6	AAV helper plasmid encoding AAV2 rep and AAV6 cap			N/A	Available from the Penn Vector Core: https://www.med.upenn.edu/carot/aav-core.html
pcDNA	To normalize transfected DNA doses	CMV promoter	gacattgattattgactagttattaatagtaatcaattacggggtcattagttcatagcccatatatggagttccgcgttacataacttacggtaaatggcccgcctggctgaccgcccaacgacccccgcccattgacgtcaataatgacgtatgttcccatagtaacgccaatagggactttccattgacgtcaatgggtggagtatttacggtaaactgcccacttggcagtacatcaagtgtatcatatgccaagtacgccccctattgacgtcaatgacggtaaatggcccgcctggcattatgcccagtacatgaccttatgggactttcctacttggcagtacatctacgtattagtcatcgctattaccatggtgatgcggttttggcagt…	pPD005	Available on Addgene: https://www.addgene.org/138749/
psPAX2	Lentiviral packaging helper plasmid encoding Gag, Pol, Tat and Rev genes	CMV promoter, Gag, Pol, Tat, Rev	gacattgattattgactagttattaatagtaatcaattacggggtcattagttcatagcccatatatggagttccgcgttacataacttacggtaaatggcccgcctggctgaccgcccaacgacccccgcccattgacgtcaataatgacgtatgttcccatagtaacgccaatagggactttccattgacgtcaatgggtggagtatttacggtaaactgcccacttggcagtacatcaagtgtatcatatgccaagtacgccccctattgacgtcaatgacggtaaatggcccgcctggcattatgcccagtacatgaccttatgggactttcctacttggcagtacatctacgtattagtcatcgctattaccatggtcgaggtgagccccacgt…	psPAX
pMD2.G (VSV-Gwt)	Lentiviral envelope plasmid encoding VSV-G	CMV promoter, VSV-G	gacattgattattgactagttattaatagtaatcaattacggggtcattagttcatagcccatatatggagttccgcgttacataacttacggtaaatggcccgcctggctgaccgcccaacgacccccgcccattgacgtcaataatgacgtatgttcccatagtaacgccaatagggactttccattgacgtcaatgggtggagtatttacggtaaactgcccacttggcagtacatcaagtgtatcatatgccaagtacgccccctattgacgtcaatgacggtaaatggcccgcctggcattatgcccagtacatgaccttatgggactttcctacttggcagtacatctacgtattagtcatcgctattaccatggtgatgcggttttggcagt…	pMD2.G
pCMV Bglobin intron VSVGmut K47Q R354A in pMD2	Lentiviral envelope plasmid encoding binding incompetent VSV-G with mutations K47Q R354A	CMV promoter, VSV-G K47Q R354A	gacattgattattgactagttattaatagtaatcaattacggggtcattagttcatagcccatatatggagttccgcgttacataacttacggtaaatggcccgcctggctgaccgcccaacgacccccgcccattgacgtcaataatgacgtatgttcccatagtaacgccaatagggactttccattgacgtcaatgggtggagtatttacggtaaactgcccacttggcagtacatcaagtgtatcatatgccaagtacgccccctattgacgtcaatgacggtaaatggcccgcctggcattatgcccagtacatgaccttatgggactttcctacttggcagtacatctacgtattagtcatcgctattaccatggtgatgcggttttggcagt…	pHIE822
pCMV-VSV-G(P127D)-Myc	Lentiviral envelope plasmid encoding fusion incompetent VSV-G with mutation P127D	CMV promoter, VSV-G P127D	gacattgattattgactagttattaatagtaatcaattacggggtcattagttcatagcccatatatggagttccgcgttacataacttacggtaaatggcccgcctggctgaccgcccaacgacccccgcccattgacgtcaataatgacgtatgttcccatagtaacgccaatagggactttccattgacgtcaatgggtggagtatttacggtaaactgcccacttggcagtacatcaagtgtatcatatgccaagtacgccccctattgacgtcaatgacggtaaatggcccgcctggcattatgcccagtacatgaccttatgggactttcctacttggcagtacatctacgtattagtcatcgctattaccatggtgatgcggttttggcagt…	pJB042	Available on Addgene: https://www.addgene.org/80055/
pCCL pSFFV Cre_BC_entry_IRES_PuroR	Lentiviral transfer plasmid encoding Cre recombinase	SFFV promoter, Cre recombinase	CGTTACATAACTTACGGTAAATGGCCCGCCTGGCTGACCGCCCAACGACCCCCGCCCATTGACGTCAATAATGACGTATGTTCCCATAGTAACGCCAATAGGGACTTTCCATTGACGTCAATGGGTGGAGTATTTACGGTAAACTGCCCACTTGGCAGTACATCAAGTGTATCATATGCCAAGTACGCCCCCTATTGACGTCAATGACGGTAAATGGCCCGCCTGGCATTATGCCCAGTACATGACCTTATGGGACTTTCCTACTTGGCAGTACATCTACGTATTAGTCATCGCTATTACCATGGTGATGCGGTTTTGGCAGTACATCAATGGGCGTGGATAGCGGTTTGACTCACGGGGATTTCCAAGTCTCCACCCCATTGACGTCAATGGGAGTTT…	pHIE963
Ultra-HEK	Syenex proprietary plasmid to add Ultra-HEK to the extracellular vesicle/lentivirus surface for increased particle uptake in HEK293 derived cells.			pL3746	Please contact Syenex for information on this plasmid
SNX-mNG-TV3	Syenex proprietary lentiviral transfer plasmid encoding mNeonGreen			N/A	Please contact Syenex for information on this plasmid
SNX-Gagpol	Syenex proprietary lentiviral helper plasmid encoding Gag and Pol genes			N/A	Please contact Syenex for information on this plasmid
SNX-Rev	Syenex proprietary lentiviral helper plasmid encoding Rev gene			N/A	Please contact Syenex for information on this plasmid
SNX-VSV-G	Syenex proprietary lentiviral envelope plasmid encoding Rev gene			N/A	Please contact Syenex for information on this plasmid
