## Supplementary Data 3 for "Distinguishing Pseudotransduction and True Transduction Enables Characterization and Bioengineering of Extracellular Vesicle-Adeno-Associated Virus Vectors"

### Sheet: Sheet1
Experiment Description	Figure(s)	Vector	Total Volume of Flask (mL)	Number of Cells Transfected	Total DNA Transfeced (ug)	Total PEI Transfected (ug)	Plasmid	Amount of Plasmid Transfected (ug)
pAAV-LumiScarlet Transduction	1, S7, S8, S9	EV-AAV2 Iodixanol	400	400000000	600	1200	pAAV-LumiScarlet	200
							pRep2Cap2	200
							pHelper	200
		EV-AAV2 SEC	400	400000000	600	1200	pAAV-LumiScarlet	200
							pRep2Cap2	200
							pHelper	200
		No Rep/Cap Iodixanol	400	400000000	600	1200	pAAV-LumiScarlet	200
							pcDNA	200
							pHelper	200
		No Rep/Cap SEC	400	400000000	600	1200	pAAV-LumiScarlet	200
							pcDNA	200
							pHelper	200
AAV2 and No Rep/Cap Crude Lysate Cre+ and Cre- HEK293FT Transduction	2C-D, S10A-B	AAV2 Crude Lysate - NLS/mCh/eGFP	100	100000000	150	300	pJB037 (EF1a Nuc-flox(mCherry)-EGFP)	50
							pRep2Cap2	50
							pHelper	50
		AAV2 Crude Lysate - No NLS/mCh/eGFP	100	100000000	150	300	pJB038 (EF1a flox(mCherry)-EGFP)	50
							pRep2Cap2	50
							pHelper	50
		AAV2 Crude Lysate - NLS/mCh/mNeonGreen	100	100000000	150	300	pJB040 (EF1a Nuc-flox(mCherry)-mNeonGreen)	50
							pRep2Cap2	50
							pHelper	50
		AAV2 Crude Lysate - No NLS/mCh/mNeonGreen	100	100000000	150	300	pJB040 (EF1a flox(mCherry)-mNeonGreen)	50
							pRep2Cap2	50
							pHelper	50
		No Rep/Cap Crude Lysate - NLS/mCh/eGFP	100	100000000	150	300	pJB037 (EF1a Nuc-flox(mCherry)-EGFP)	50
							pcDNA	50
							pHelper	50
		No Rep/Cap Crude Lysate - No NLS/mCh/eGFP	100	100000000	150	300	pJB038 (EF1a flox(mCherry)-EGFP)	50
							pcDNA	50
							pHelper	50
		No Rep/Cap Crude Lysate - NLS/mCh/mNeonGreen	100	100000000	150	300	pJB040 (EF1a Nuc-flox(mCherry)-mNeonGreen)	50
							pcDNA	50
							pHelper	50
		No Rep/Cap Crude Lysate - No NLS/mCh/mNeonGreen	100	100000000	150	300	pJB040 (EF1a flox(mCherry)-mNeonGreen)	50
							pcDNA	50
							pHelper	50
VSV-G SNX-HEK1 EV-AAV2 Cre+ HEK293FT Transduction	3D-F, S14A-C	VSV-G SNX-HEK1 EV-AAV2	400	400000000	600	1200	pJB040 (EF1a Nuc-flox(mCherry)-mNeonGreen)	100
							pRep2Cap2	100
							pHelper	100
							pMD2G	158.85
							pL3746 (SNX-HEK1)	141.15
		VSV-G EV-AAV2	400	400000000	600	1200	pJB040 (EF1a Nuc-flox(mCherry)-mNeonGreen)	100
							pRep2Cap2	100
							pHelper	100
							pMD2G	158.85
							pcDNA	141.15
		SNX-HEK1 EV-AAV2	400	400000000	600	1200	pJB040 (EF1a Nuc-flox(mCherry)-mNeonGreen)	100
							pRep2Cap2	100
							pHelper	100
							pcDNA	158.85
							pL3746 (SNX-HEK1)	141.15
		Non-Targeted EV-AAV2	400	400000000	600	1200	pJB040 (EF1a Nuc-flox(mCherry)-mNeonGreen)	100
							pRep2Cap2	100
							pHelper	100
							pcDNA	300
VSV-G EV-AAV6 Cre+ Jurkat Transduction	4A-C, S17A-C	VSV-G EV-AAV6	400	400000000	600	1200	pJB040 (EF1a Nuc-flox(mCherry)-mNeonGreen)	147.05
							pRep2Cap6	147.05
							pHelper	147.05
							pMD2G	158.85
		Non-Targeted EV-AAV6	400	400000000	600	1200	pJB040 (EF1a Nuc-flox(mCherry)-mNeonGreen)	147.05
							pRep2Cap6	147.05
							pHelper	147.05
							pcDNA	158.85
VSV-G Mutant EV-AAV6 Cre+ Jurkat Transduction	4D-F, S17D-F	VSV-Gwt EV-AAV6	400	400000000	600	1200	pJB040 (EF1a Nuc-flox(mCherry)-mNeonGreen)	147.05
							pRep2Cap6	147.05
							pHelper	147.05
							pMD2G	158.85
		VSV-G K47Q R354A EV-AAV6	400	400000000	600	1200	pJB040 (EF1a Nuc-flox(mCherry)-mNeonGreen)	147.05
							pRep2Cap6	147.05
							pHelper	147.05
							pHIE822 (VSVGmut - K47Q R354A)	158.85
		VSV-G P127D EV-AAV6	400	400000000	600	1200	pJB040 (EF1a Nuc-flox(mCherry)-mNeonGreen)	147.05
							pRep2Cap6	147.05
							pHelper	147.05
							pJB042 (VSVGmut - P127D)	158.85
		Non-Targeted EV-AAV6	400	400000000	600	1200	pJB040 (EF1a Nuc-flox(mCherry)-mNeonGreen)	147.05
							pRep2Cap6	147.05
							pHelper	147.05
							pcDNA	158.85
VSV-G EV-AAV6 Cre+ HEK Transduction	5A-C, S19A-C	VSV-G EV-AAV6	400	400000000	600	1200	pJB040 (EF1a Nuc-flox(mCherry)-mNeonGreen)	147.05
							pRep2Cap6	147.05
							pHelper	147.05
							pMD2G	158.85
		Non-Targeted EV-AAV6	400	400000000	600	1200	pJB040 (EF1a Nuc-flox(mCherry)-mNeonGreen)	147.05
							pRep2Cap6	147.05
							pHelper	147.05
							pcDNA	158.85
Producer Cell Transfection	S11A-B	AAV	20	20000000	30	60	pJB040 (EF1a Nuc-flox(mCherry)-mNeonGreen)	7.5
							pRep2Cap2	7.5
							pHelper	7.5
							pcDNA	7.5
		Stoplight Only	20	20000000	30	60	pJB040 (EF1a Nuc-flox(mCherry)-mNeonGreen)	7.5
							pcDNA	22.5
		AAV + Cre	20	20000000	30	60	pJB040 (EF1a Nuc-flox(mCherry)-mNeonGreen)	7.5
							pRep2Cap2	7.5
							pHelper	7.5
							pHIE963 (pCCL pSFFV Cre_BC_entry_IRES_PuroR )	7.5
		Rep/Cap + Helper + Cre	20	20000000	30	60	pcDNA	7.5
							pRep2Cap2	7.5
							pHelper	7.5
							pHIE963 (pCCL pSFFV Cre_BC_entry_IRES_PuroR )	7.5
		pcDNA only	20	20000000	30	60	pcDNA	30
NT EV-AAV2 and No Rep/Cap EV Cre+ and Cre- HEK293FT Transduction	S12A-B	Non-targeted EV-AAV2	600	600000000	900	1800	pJB040 (EF1a Nuc-flox(mCherry)-mNeonGreen)	300
							pRep2Cap2	300
							pHelper	300
		No Rep/Cap EVs	600	600000000	900	1800	pJB040 (EF1a Nuc-flox(mCherry)-mNeonGreen)	300
							pcDNA	300
							pHelper	300
NT EV-AAV2 and No Rep/Cap EV Cre+ and Cre- HEK293FT Transduction	S13A-C	Non-targeted EV-AAV2	600	600000000	900	1800	pJB040 (EF1a Nuc-flox(mCherry)-mNeonGreen)	300
							pRep2Cap2	300
							pHelper	300
		No Rep/Cap EVs	600	600000000	900	1800	pJB040 (EF1a Nuc-flox(mCherry)-mNeonGreen)	300
							pcDNA	300
							pHelper	300
